# The discovery of antimicrobial peptides from the gut microbiome of cockroach *Blattella germanica* using deep learning pipeline

**DOI:** 10.1101/2024.02.12.580024

**Authors:** Sizhe Chen, Huitang Qi, Xingzhuo Zhu, Tianxiang Liu, Yingda Teng, Qiuyu Gong, Cangzhi Jia, Tian Liu, S Chen, H Qi, X Zhu, T Liu, Y Teng, Q Gong, C Jia, T Liu

**Author notes:** Co-First Authors, these authors contributed equally to this study (S Chen, H Qi, X Zhu). **Corresponding Author: Tian Liu:**. E-mail address, **Cangzhi Jia:**. E-mail address, **Qiuyu Gong:**.

## Abstract

Antimicrobial peptides (AMPs) are candidates for use against antibiotic-resistant microorganisms. However, due to high cytotoxicity and poor performance in biological contexts, most AMPs are unable to satisfy the requirements. The gut microbiomes of pathogenic species like *Blattella germanica* represent unexploited reservoirs of naturally evolved biocompatible AMPs. Here we developed a lightweight AI pipeline called AMPidentifer with two nine-layers Dense-Net blocks and one embedded new self-attention module to enable the discovery of biocompatible AMPs from microbiome. The core structure of AMPidentifer is simple, not requiring complexing code basis. On the independent test dataset, it showed robust performance and avoided high false-positive results. From the gut microbiome of *B. germanica*, new AMP candidates with potential low toxicities and antimicrobial activities were identified by AMPidentifer. The selected two AMPs demonstrated good antimicrobial effects *in vitro* and *in vivo*. The Cys residue was demonstrated to perform different action mechanisms in the antimicrobial activity of two AMPs, providing insights for future rational design. New efficient AMPs with low cytotoxicity identified by the new high-throughput AI pipeline from the gut microbiome of *B. germanica* successfully showed an important interdisciplinary strategy for discovering bio-safe AMPs from nature.

The Graphic Abstract
