## Supplementary material for "The discovery of antimicrobial peptides from the gut microbiome of cockroach *Blattella germanica* using deep learning pipeline": All supplementary materials and data: Supplemented Document1 (AUPRC).xlsx

### Sheet: Sheet1
Table S1. Comparison of the average performance of different model designing strategies
Method	Sensitivity (%)	Specificity (%)	Precision (%)	AUPRC
A	87.307±2.553	99.820±0.026	92.407±1.210	0.947±0.002
B	84.540±2.885	99.033±0.208	69.607±4.198	0.837±0.012
C	83.870±1.731	99.640±0.125	85.773±3.511	0.904±0.007
D	85.287±3.447	99.653±0.091	83.867±7.129	0.923±0.005
