## Supplementary material for "The discovery of antimicrobial peptides from the gut microbiome of cockroach *Blattella germanica* using deep learning pipeline": All supplementary materials and data: Supplemented Document2.xlsx

### Sheet: Sheet1
Table S2. Comparison of the average performance among frequently-used algorithms in AMPs prediction
Method	Sensitivity (%)	Specificity (%)	Precision (%)	AUPRC
Random Forest	84.373±0.451	99.693±0.006	87.657±0.403	0.920±0.002
XGBoost	89.663±0.844	99.753±0.021	90.300±0.860	0.947±0.004
Decision Tree	87.17	98.25	56.26	0.927
Linear Regression	47.37	99.56	73.4	0.608
Dense-Net (CNN)	85.083±2.857	99.200±0.470	74.567±10.058	0.864±0.014
LSTM	82.997±4.967	99.277±0.331	75.577±8.092	0.869±0.025
Transformer	79.193±3.974	99.220±0.131	72.577±2.582	0.8175±0.005
