## Supplementary material for "The discovery of antimicrobial peptides from the gut microbiome of cockroach *Blattella germanica* using deep learning pipeline": All supplementary materials and data: Table1.xlsx

### Sheet: Sheet1
Table 1. Comparison of the highest performance of different model designing strategies
Method	TP	FN	TN	FP	Sensitivity (%)	Specificity (%)	Precision (%)	AUPRC
A	849	141	38207	56	85.75	99.85	93.81	0.9524
B	892	98	37970	293	90.01	99.23	75.27	0.8563
C	901	89	38064	199	91.01	99.48	77.94	0.9337
D	928	62	38008	255	93.74	99.33	78.44	0.9312
