## Supplementary material for "The discovery of antimicrobial peptides from the gut microbiome of cockroach *Blattella germanica* using deep learning pipeline": All supplementary materials and data: Table2.xlsx

### Sheet: Sheet1
Table 2. Comparison of the highest performance among frequently-used algorithms in AMPs prediction
Method	TP	FN	TN	FP	Sensitivity (%)	Specificity (%)	Precision (%)	AUPRC
Our Pipeline	849	141	38207	56	85.75	99.85	93.81	0.9524
Random Forest	840	150	38140	123	84.84	99.69	87.23	0.9226
XGBoost	893	97	38154	89	90.2	99.77	90.93	0.9498
Decision Tree	863	127	37592	671	87.17	98.25	56.26	0.9271
Linear Regression	469	521	38093	170	47.37	99.56	73.4	0.6083
Dense-Net (CNN)	825	165	38080	183	83.33	99.52	81.85	0.8762
LSTM	766	224	38117	146	77.37	99.62	83.99	0.8856
Transformer	739	251	38023	240	74.65	99.37	75.49	0.8212
