## Supplementary material for "The discovery of antimicrobial peptides from the gut microbiome of cockroach *Blattella germanica* using deep learning pipeline": All supplementary materials and data: Table3.xlsx

### Sheet: Sheet1
Table 3. Antimicrobial activities of the identified AMPs
AMP	Bacteria	IC50 (μM)	MIC (μM)
AMP 1	B. subtili	1.5	6
	S. aureus	8	85
	E. Coli	9	45
	P. aeruginosa	ND	ND
AMP 2	B. subtili	ND	ND
	S. aureus	17	92.5
	E. Coli	ND	ND
	P. aeruginosa	ND	ND
AMP 1 C9S	B. subtili	1.5	6
	S. aureus	8	38
	E. coli	5	7
	P. aeruginosa	ND	ND
AMP 2 C7S	B. subtili	ND	ND
	S. aureus	ND	ND
	E. coli	ND	ND
	P. aeruginosa	ND	ND
